# Tissue damage-induced axon injury-associated responses in sensory neurons: requirements, prevention, and potential role in persistent post-surgical pain

**DOI:** 10.1101/2025.02.11.637320

**Authors:** Kristofer K. Rau, Benjamin J. Harrison, Gayathri Venkat, Sara E. Petruska, Bradley K. Taylor, Caitlin E. Hill, Jeffrey C. Petruska

## Abstract

Pain resulting from tissue damage, including surgical incision, is often only partially responsive to standard treatments focusing on inflammation, suggesting additional mechanisms are involved. Tissue damage leads to expression in dorsal root ganglion (DRG) sensory neurons of activating transcription factor 3 (ATF3), a known injury-induced transcription factor. ATF3 expression is associated with sensitization of cellular physiology and enhanced amplitude/duration of a nociceptive reflex. It is unclear how tissue damage leads to these changes in the sensory neurons, but it could include direct damage to the tissue-innervating axons and inflammation-associated retrograde biochemical signalling. We examined the necessity and sufficiency of incision, inflammation, and axonal conduction for induction of ATF3 in response to skin incision. Incision outside of a single dermatome, but close enough to induce inflammation inside the dermatome, was not sufficient to induce ATF3 expression in the corresponding DRG. Incision inside the dermatomeled to strong expression of ATF3. Anti-inflammatory treatments did not prevent this induction of ATF3. In rodent models of repeated injury - a major etiological factor for chronic pain - ATF3 expression was synergistically increased and the threshold for paw-withdrawal to mechanical stimulation was significantly decreased for an extended duration. Together, these results suggest that actual damage to axons innervating the skin is both necessary and sufficient for induction of ATF3, expression of which appears additionally increased by repeated injury. Further, pre-treatment of the nerves innervating the incised skin with bupivacaine, a local anesthetic commonly used to reduce surgical pain, did not prevent induction of ATF3, indicating that conduction of action potentials is not necessary for induction of ATF3. We also determined that closure of incision with surgical glue significantly reduced incision-induced expression of ATF3 and GAP-43. Intriguingly, treatment with polyethylene glycol (PEG), known to enhance membrane integrity after injury among other effects, reduced incision-associated ATF3 expression and electrophysiological changes. These results suggest that pain resulting from tissue damage may arise from a mix of ATF3-independent inflammation-related mechanisms as well as ATF3-/axonal-damage-associated mechanism and therefore require a mix of approaches to achieve more complete control some of which we suggest here..

**Funding:** JCP NIH R01NS109936, R21NS120498, KSCHIRT 10-10 BJH NIH R01NS121533

**SCOPE statement:** Pain resulting from tissue damage, including surgical incision, is often only partially responsive to anti-inflammatory treatments, suggesting multiple mechanisms at work, including neuropathic. Cutaneous tissue damage leads to expression in DRG sensory neurons of the injury marker ATF3 - associated with physiological sensitization and enhancement of a nociceptive reflex. We examined some of the conditions for induction of ATF3 in response to incision of skin and the impact of interventions. Treatment with anti-inflammatory ketoprofen and/or local anesthetic did not prevent the induction of ATF3, together suggesting that actual damage to axons innervating the skin is both necessary and sufficient for induction of ATF3. Repeated incision induced unique changes in expression of ATF3- and pain-associated genes. Closure with surgical glue reduced incision-induced gene expression compared to closure with staples. Treatment with polyethylene glycol (PEG), known to enhance membrane integrity after axonal injury, reduced induction of ATF3 and electrophysiological changes. These experiments were designed to identify distinct pain-related mechanisms with pre-clinical animal models that reflect existing clinical practice and feasible future practice. These results suggest that pain resulting from tissue damage likely arises from mixed mechanisms – including neuropathic – and therefore require a mix of approaches to achieve more complete control.
