## Supplemental data 1 for "Tissue damage-induced axon injury-associated responses in sensory neurons: requirements, prevention, and potential role in persistent post-surgical pain"

### Sheet: Genes (Human) with ATF3-binding
	ATF3 CBCTGACGTCANCS	ATF3 TGACGTCA	ATF3 TGAYRTCA		Genes with ATF3 combined		sensory perception of pain		response to pain		"pain combined"		ATF3 combined AND pain combined		regulation of membrane potential		ATF3 combined AND membrane potetntial
	A2LP	ABCE1	ABCE1		A2LP		ADORA1		Adam11		Adam11		#N/A		2xchrna4-3xchrnb2_human		#N/A
	ABCE1	ABHD16A	ABHD16A		ABCE1		ALOXE3		Akt1		ADORA1		#N/A		3xchrna4-2xchrnb2_human		#N/A
	ABLIM2	ADAP1	ABI3BP		ABHD16A		ANO1		amn		Akt1		#N/A		ABAT		#N/A
	ABR	ADCY8	ABLIM2		ABI3BP		AQP1		Aqp9		ALOXE3		#N/A		ABCB5		#N/A
	ADAM11	ADNP2	ABR		ABLIM2		ASIC3		Atat1		amn		#N/A		ABCC8		#N/A
	ADARB2	AFF4	ACAP3		ABR		BACE1		Cacna1a		ANO1		#N/A		ABCC9		#N/A
	ADCY8	AHI1	ACSBG2		ACAP3		CALCA		Cacna1b		AQP1		#N/A		ABCD1		#N/A
	ADRA1B	AKIRIN1	ACTL7A		ACSBG2		CCL2		Cacna1e		Aqp9		#N/A		abeta-40-42-oligomer_human		#N/A
	AGPAT4	ALS2	ACTL9		ACTL7A		CCR2		Calca		ASIC3		#N/A		abeta-42_human		#N/A
	AHI1	ANAPC10	ACTR1B		ACTL9		CDK5		Capn2		Atat1		#N/A		abeta-42-oligomer_human		#N/A
	AKAP3	AREG	ADAM11		ACTR1B		CHRNA4		Cntnap2		BACE1		#N/A		ABL1		#N/A
	ANAPC10	ARIH1	ADAP1		ADAM11		CHRNB2		Col6a1		Cacna1a		Adam11		ACTN2		#N/A
	APEG1	ARL4D	ADARB2		ADAP1		COMT		Comt		Cacna1b		#N/A		ADCY10		#N/A
	APG5L	ASPHD1	ADCY8		ADARB2		CXCL12		CRH		Cacna1e		#N/A		ADORA1		#N/A
	AREG	ATG5	ADGRG4		ADCY8		CXCR4		Crhr1		CALCA		#N/A		ADORA2A		#N/A
	ARID4B	ATL2	ADNP2		ADGRG4		DISC1		Dbh		Capn2		#N/A		ADRA1A		#N/A
	ASB17	ATP6V0C	ADRA1B		ADNP2		EPHB1		Dh44		CCL2		#N/A		ADRB1		#N/A
	ATF3	AVPI1	AFF4		ADRA1B		FYN		EDNRB		CCR2		#N/A		ADRB2		#N/A
	ATP6V0C	BABAM2	AGO2		AFF4		GIP		Gch1		CDK5		#N/A		AGT		#N/A
	BARHL1	BNIP3L	AHI1		AGO2		GRIN2A		Git2		CHRNA4		#N/A		AKAP6		#N/A
	BAT5	BRAF	AJUBA		AGPAT4		GRM1		Gja4		CHRNB2		#N/A		AKAP7		#N/A
	BCL6	C11orf87	AKAP12		AHI1		HOXB8		Gria1		Cntnap2		#N/A		AKAP9		#N/A
	BETA4GALNAC-T4	C1orf35	AKAP3		AJUBA		HOXD1		Grik1		Col6a1		#N/A		AKT1		#N/A
	BGR	CAMK2D	AKIRIN1		AKAP12		HTR2A		Grin2b		COMT		#N/A		ALB		#N/A
	BNIP3L	CBX8	ALLC		AKAP3		IAPP		Htr7		CRH		#N/A		ANK2		#N/A
	BRAF	CCDC148	ALS2		AKIRIN1		ITGA2		Kcnip3		Crhr1		#N/A		ANK3		#N/A
	BRE	CCN4	ANAPC10		ALLC		KCNA1		LOC100490626		CXCL12		#N/A		APP		#N/A
	BTEB1	CCNA2	ANGPTL2		ALS2		KCNA2		LPAR5		CXCR4		#N/A		ARL6IP5		#N/A
	C14orf4	CD2AP	ANKS1A		ANAPC10		KCND2		lpar5.L		Dbh		#N/A		ARRB2		#N/A
	C17orf28	CDS1	AP2A2		ANGPTL2		KCNK4		lpar5.S		Dh44		#N/A		ASIC1		#N/A
	C20orf10	CDX4	AREG		ANKS1A		LXN		lpar5a		DISC1		#N/A		ASIC2		#N/A
	C6orf106	CENPE	ARHGAP30		AP2A2		MAPK3		mCALCA/iso:CGRP1		EDNRB		#N/A		ATP1A1		#N/A
	C6orf168	CHGB	ARIH1		APEG1		MC1R		Mir154		EPHB1		#N/A		ATP1A2		#N/A
	C6orf170	CHMP1B	ARL4D		APG5L		MECP2		mKALRN/iso:kal7-specific		FYN		#N/A		ATP1A3		#N/A
	C6orf29	CHPF	ASB17		AREG		MME		Mtor		Gch1		#N/A		ATP1A4		#N/A
	C9orf25	CLDN6	ASPHD1		ARHGAP30		MMP24		Nmur2		GIP		#N/A		ATP1B1		#N/A
	C9orf59	CLDN7	ATG5		ARID4B		MRGPRX2		nob		Git2		#N/A		ATP1B2		#N/A
	CACNA1G	CLSTN3	ATL2		ARIH1		NDN		Ntrk1		Gja4		#N/A		ATP1B3		#N/A
	CAM-KIIN	CMSS1	ATP5F1D		ARL4D		NIPSNAP1		Osm		Gria1		#N/A		ATP2A2		#N/A
	CBX8	CREM	ATP6AP1		ASB17		NLGN2		P2rx2		Grik1		#N/A		ATP5IF1		#N/A
	CCIN	CRH	ATP6V0C		ASPHD1		NPY1R		P2rx3		GRIN2A		#N/A		B2M		#N/A
	CCNA2	CTC1	AVPI1		ATF3		NR2F6		P2rx4		Grin2b		#N/A		BAD		#N/A
	CCND1	CXCL16	BABAM2		ATG5		NTRK1		pain		GRM1		#N/A		BAIAP2		#N/A
	CCNI	CYLD	BARHL1		ATL2		NTSR1		Pirt		HOXB8		#N/A		BAK1		#N/A
	CD2AP	CYSTM1	BNIP3L		ATP5F1D		OPRK1		ppk		HOXD1		#N/A		BAX		#N/A
	CD37	DAAM2	BRAF		ATP6AP1		OPRL1		PRKCG		HTR2A		#N/A		BBS10		#N/A
	CDC42	DCTN1	BSCL2		ATP6V0C		OPRM1		Reln		Htr7		#N/A		BCL2		#N/A
	CDKN1A	DDX19A	BSDC1		AVPI1		P2RX4		RET		IAPP		#N/A		BCL2L1		#N/A
	CDX4	DDX28	BSND		BABAM2		P2RX7		Runx1		ITGA2		#N/A		BCO2		#N/A
	CENTA1	DDX51	C11orf87		BARHL1		PENK		Scn10a		KCNA1		#N/A		BEGAIN		#N/A
	CFL2	DEPDC4	C18orf54		BAT5		PHF24		Scn11a		KCNA2		#N/A		BEST2		#N/A
	CHGB	DHX36	C1orf116		BCL6		PNOC		Scn3a		KCND2		#N/A		BID		#N/A
	CHPF	DIO2	C1orf35		BETA4GALNAC-T4		POMK		SCN9A		Kcnip3		#N/A		BIN1		#N/A
	CLCN5	DNAJC27	C1orf43		BGR		PRDM12		Slc6a2		KCNK4		#N/A		BNIP3		#N/A
	CLDN6	DNTTIP1	C22orf31		BNIP3L		PROK2		TAC1		LOC100490626		#N/A		BNIP3L		BNIP3L
	CLSTN3	DUS2	C5orf46		BRAF		PTGES		Tacr1		LPAR5		#N/A		BOK		#N/A
	CNN3	DUSP1	CA12		BRE		RETREG1		Tbh		lpar5.L		#N/A		BVES		#N/A
	CREB5	EEF2	CACNA1G		BSCL2		SCN11A		Thbs1		lpar5.S		#N/A		CACNA1C		#N/A
	CREM	ELL2	CALCA		BSDC1		SCN1A		Thbs4		lpar5a		#N/A		CACNA1D		#N/A
	CRH	ELOVL5	CALM1		BSND		SCN9A		Trpa1		LXN		#N/A		CACNA1G		#N/A
	CYLD	EPB41	CAMK2D		BTEB1		TAC1		Trpv1		MAPK3		#N/A		CACNA1H		#N/A
	DAAM1	EPHA2	CAPZA3		C11orf87		TAC4		Tspo		MC1R		#N/A		CACNA1I		#N/A
	DAAM2	FAM131A	CARTPT		C14orf4		TMEM120A		Ucn		mCALCA/iso:CGRP1		#N/A		CACNA2D1		#N/A
	DCTN1	FAM174A	CBFA2T2		C17orf28		TNF		Vwa1		MECP2		#N/A		CACNB2		#N/A
	DDX51	FGF6	CBX8		C18orf54		TRPA1		W5MAK5		Mir154		#N/A		CACNB3		#N/A
	DES	FLT1	CCDC148		C1orf116		TRPV1				mKALRN/iso:kal7-specific		#N/A		CACNB4		#N/A
	DHX36	FOXD3	CCDC54		C1orf35						MME		#N/A		CACNG2		#N/A
	DKFZp761C169	G3BP2	CCDC86		C1orf43						MMP24		#N/A		CALM1		#N/A
	DKFZp761D221	GEM	CCIN		C20orf10						MRGPRX2		#N/A		CALM3		#N/A
	DLC2	GLI1	CCL4		C22orf31						Mtor		#N/A		CAMK2D		#N/A
	DMP1	GLOD4	CCN4		C5orf46						NDN		#N/A		CASQ2		#N/A
	DNAI1	GNB4	CCNA2		C6orf106						NIPSNAP1		#N/A		CASR		#N/A
	DNAJB5	GNL1	CD2AP		C6orf168						NLGN2		#N/A		CAV1		#N/A
	DNAJC1	GPBP1	CD74		C6orf170						Nmur2		#N/A		CAV3		#N/A
	DOK1	GPM6B	CDC42EP4		C6orf29						nob		#N/A		CBLN1		#N/A
	DUSP1	GPR3	CDK13		C9orf25						NPY1R		#N/A		CCN6		#N/A
	DUSP10	GTF3C1	CDR2L		C9orf59						NR2F6		#N/A		CD36		#N/A
	DUSP3	H4C5	CDS1		CA12						NTRK1		#N/A		CDK5		#N/A
	EEF2	HAS1	CDX4		CACNA1G						NTSR1		#N/A		CDKN2A		CACNA1G
	EHD1	HDX	CELF3		CALCA						OPRK1		CALCA		CELF4		#N/A
	ELOVL5	HS3ST2	CELSR3		CALM1						OPRL1		#N/A		CFTR		CALM1
	EPHA2	HS3ST3A1	CENPE		CAMK2D						OPRM1		#N/A		CHCHD10		CAMK2D
	FAM40A	HSP90AB1	CFL2		CAM-KIIN						Osm		#N/A		CHRFAM7A		#N/A
	FBXW11	ID1	CFTR		CAPZA3						P2rx2		#N/A		CHRM1		#N/A
	FLJ10036	IFT20	CH25H		CARTPT						P2rx3		#N/A		CHRNA1		#N/A
	FLJ10276	IKBKB	CHD4		CBFA2T2						P2RX4		#N/A		chrna1-chrne_human		#N/A
	FLJ10460	ING4	CHGB		CBX8						P2RX7		#N/A		chrna1-chrng_human		#N/A
	FLJ10902	INTS7	CHMP1B		CCDC148						pain		#N/A		CHRNA10		#N/A
	FLJ12666	IRF2BPL	CHPF		CCDC54						PENK		#N/A		CHRNA2		#N/A
	FLJ12750	IRX4	CIMAP1C		CCDC86						PHF24		#N/A		chrna2-chrnb2_human		#N/A
	FLJ14466	IRX6	CLCN4		CCIN						Pirt		#N/A		chrna2-chrnb4_human		#N/A
	FLJ14871	JUND	CLCN5		CCL4						PNOC		#N/A		CHRNA3		#N/A
	FLJ22170	KCNA5	CLDN6		CCN4						POMK		#N/A		chrna3-chrna5-chrnb2_human		#N/A
	FLJ25333	KCNF1	CLDN7		CCNA2						ppk		#N/A		chrna3-chrna5-chrnb4_human		#N/A
	FLJ35976	KCTD8	CLSTN3		CCND1						PRDM12		#N/A		chrna3-chrna6-chrnb2-chrnb3_human		#N/A
	FLJ37927	KICS2	CMSS1		CCNI						PRKCG		#N/A		chrna3-chrna6-chrnb4_human		#N/A
	FLRT3	KYAT1	CNN1		CD2AP						PROK2		#N/A		chrna3-chrnb2_human		#N/A
	FOSB	LDHA	CNN3		CD37						PTGES		#N/A		chrna3-chrnb4_human		#N/A
	FOXD3	LGR5	COL6A3		CD74						Reln		#N/A		CHRNA4		#N/A
	GDNF	LMCD1	CPNE1		CDC42						RET		#N/A		chrna4-chrna5-chrnb2_human		#N/A
	GEM	LTBP1	CREBZF		CDC42EP4						RETREG1		#N/A		chrna4-chrnb4_human		#N/A
	GGPS1	MAF	CREM		CDK13						Runx1		#N/A		CHRNA5		#N/A
	GNL1	MAFF	CRH		CDKN1A						Scn10a		#N/A		CHRNA6		#N/A
	GPM6B	MAOA	CRLS1		CDR2L						SCN11A		#N/A		CHRNA7		#N/A
	GPR3	MAP1LC3A	CRX		CDS1						SCN1A		#N/A		chrna7_human		#N/A
	GPR42	MAP3K13	CS		CDX4						Scn3a		#N/A		chrna7-beta2_human		#N/A
	GPR49	MAPK10	CSNK1G2-AS1		CELF3						SCN9A		#N/A		CHRNA9		#N/A
	GRCA	MBNL2	CSPP1		CELSR3						Slc6a2		#N/A		chrna9_human		#N/A
	H17	MCAM	CTC1		CENPE						TAC1		#N/A		chrna9-chrna10_human		#N/A
	HAS1	MITF	CTNND1		CENTA1						TAC4		#N/A		CHRNB1		#N/A
	HERC1	MLF2	CUZD1		CFL2						Tacr1		#N/A		CHRNB2		#N/A
	HHIP	MMGT1	CXCL16		CFTR						Tbh		#N/A		CHRNB3		CFTR
	HOXC10	MRGPRF	CYLC2		CH25H						Thbs1		#N/A		CHRNB4		#N/A
	HS3ST2	MRM3	CYLD		CHD4						Thbs4		#N/A		CHRND		#N/A
	HS6ST2	MRRF	CYP11A1		CHGB						TMEM120A		#N/A		CHRNE		#N/A
	HSD11B1	MYL6	CYSTM1		CHMP1B						TNF		#N/A		CHRNG		#N/A
	HSPCB	NCALD	DAAM1		CHPF						TRPA1		#N/A		CLCN1		#N/A
	ICA1	NDUFA10	DAAM2		CIMAP1C						TRPV1		#N/A		CLCN2		#N/A
	IGF1	NDUFB2	DAPK3		CLCN4						Tspo		#N/A		CLDN19		#N/A
	IKBKB	NEUROD6	DCDC1		CLCN5						Ucn		#N/A		CLIC1		#N/A
	IL11	NF1	DCTN1		CLDN6						Vwa1		#N/A		CLN3		#N/A
	IL21R	NOC4L	DDX17		CLDN7						W5MAK5		#N/A		CNGB1		#N/A
	ING4	NOL4	DDX19A		CLSTN3										CNR1		#N/A
	INSM1	NR2E1	DDX28		CMSS1										CNR2		#N/A
	IRX4	NR4A2	DDX51		CNN1										CNTNAP1		#N/A
	IRX6	NUBPL	DENND2B		CNN3										COL6A1		#N/A
	ISL1	NUP214	DEPDC4		COL6A3										CRTC1		#N/A
	JUN	NUP42	DES		CPNE1										CTNNA3		#N/A
	JUND	NUP98	DHX36		CREB5										CTNS		#N/A
	KCNN2	OGDH	DIO2		CREBZF										CUX2		#N/A
	KIAA0182	OSBPL9	DLGAP4		CREM										CXADR		#N/A
	KIAA0913	OSR1	DMP1		CRH										DCN		#N/A
	KIAA1811	PACRGL	DNAI1		CRLS1										DLD		#N/A
	KLF13	PAFAH1B1	DNAI3		CRX										DLG1		#N/A
	LDHA	PARD6A	DNAJB4		CS										DLG4		#N/A
	LMO3	PCSK1	DNAJC1		CSNK1G2-AS1										DMD		#N/A
	LMO4	PDLIM3	DNAJC13		CSPP1										DMPK		#N/A
	LOC127540	PDP1	DNAJC14		CTC1										DRD1		#N/A
	LOC130940	PEG3	DNAJC27		CTNND1										DRD2		#N/A
	LOC283687	PER1	DNAJC5B		CUZD1										DRD4		#N/A
	LOC399947	PFAS	DNTTIP1		CXCL16										DSC2		#N/A
	MAD	PHACTR3	DOK1		CYLC2										DSG2		#N/A
	MAFF	PITX2	DTD2		CYLD										DSP		#N/A
	MAP1B	PKP4	DUS2		CYP11A1										DVL1		#N/A
	MAP1LC3A	PLCD3	DUSP1		CYSTM1										EDN1		#N/A
	MAP3K13	PNMA3	DUSP10		DAAM1										EHD3		#N/A
	MAPRE1	PNMA6A	DUSP3		DAAM2										EIF4A3		#N/A
	MBNL1	PNRC1	EEF2		DAPK3										FGF12		#N/A
	MBNL2	PPARGC1A	EFS		DCDC1										FGF13		#N/A
	MCAM	PPM1A	EGFR		DCTN1										FHL1		#N/A
	MGC21688	PPP1R15A	EHD1		DDX17										FKBP1B		#N/A
	MGC29898	PPP2R2A	ELL2		DDX19A										FLNA		#N/A
	MGC3047	PRR3	ELOVL5		DDX28										FMR1		#N/A
	MGC3794	PTPRU	EPB41		DDX51										FXYD1		#N/A
	MGC4308	RAB25	EPHA2		DENND2B										FZD9		#N/A
	MGC48986	RAD51C	ERCC6L2		DEPDC4										GABBR1		#N/A
	MGC8685	RAI1	ESM1		DES										GABRA1		#N/A
	MITF	RALGAPA1P1	ESS2		DHX36										GABRA2		#N/A
	MLL5	RBKS	EYA1		DIO2										GABRA3		#N/A
	MYL6	RBM18	F2RL2		DKFZp761C169										GABRA4		#N/A
	N-PAC	RBP5	FAIM2		DKFZp761D221										GABRA5		#N/A
	NCDN	RCAN1	FAM131A		DLC2										GABRA6		#N/A
	NDEL1	RCE1	FAM170A		DLGAP4										GABRB1		#N/A
	NDST4	RELB	FAM174A		DMP1										GABRB2		#N/A
	NFATC1	RIPOR1	FAM186B		DNAI1										GABRB3		#N/A
	NIFIE14	RNF44	FAM219A		DNAI3										GABRD		#N/A
	NOL4	RNF7	FAM53C		DNAJB4										GABRE		#N/A
	NPPC	RPL41	FAM81B		DNAJB5										GABRG1		#N/A
	NR2E1	RPRD1A	FAXC		DNAJC1										GABRG2		#N/A
	NUP214	RPS29	FBXO34		DNAJC13										GABRG3		#N/A
	NYD-SP18	RUNDC3A	FBXW11		DNAJC14										GABRP		#N/A
	OLFML2A	RUSC1	FEZF2		DNAJC27										GABRQ		#N/A
	OLIG2	RUSC1-AS1	FFAR3		DNAJC5B										GABRR1		#N/A
	ORF1-FL49	SCAMP5	FGF12		DNTTIP1										GABRR2		#N/A
	OSR1	SCG2	FGF23		DOK1										GABRR3		#N/A
	P15RS	SDHB	FGF6		DTD2										GBA1		#N/A
	PAFAH1B1	SEMA4C	FIGN		DUS2										GCLC		#N/A
	PAK3	SENP2	FLRT3		DUSP1										GCLM		#N/A
	PAK6	SGIP1	FLT1		DUSP10										GHRL		#N/A
	PBXIP1	SIK1	FOS		DUSP3										GJA1		#N/A
	PER1	SLC18A2	FOXD3		EEF2										GJA5		#N/A
	PFAS	SLC25A25	FSCB		EFS										GJC1		#N/A
	PHACTR3	SLC38A1	G3BP2		EGFR										GJD2		#N/A
	PHOX2B	SNAP25	GAB2		EHD1										GLRA1		#N/A
	PITPN	SPAG9	GABARAPL1		ELL2										glra1-glrb_human		#N/A
	PITPNC1	SPATA7	GALNT15		ELOVL5										glra1-glrb_human-1		#N/A
	PKD1-LIKE	SRRM4	GAPDHS		EPB41										GLRA2		#N/A
	PKP4	SST	GARIN1B		EPHA2										GLRA3		#N/A
	PLCD3	ST13	GASAL1		ERCC6L2										glra3-glrb_human		#N/A
	PLEKHA1	STAT3	GBP5		ESM1										GLRB		#N/A
	PNMA3	SULT4A1	GEM		ESS2										GLRX		#N/A
	PNMA6A	SUV39H2	GLI1		EYA1										gluk1-gluk1_human-1		#N/A
	PNRC1	SYNGR3	GLOD4		F2RL2										gluk1-gluk2_human-1		#N/A
	PPARGC1A	TAOK2	GLT6D1		FAIM2										gluk2_human-1		#N/A
	PPFIBP1	TBC1D32	GLTP		FAM131A										glun1-glun2a_human		#N/A
	PPM1A	TEX14	GNB4		FAM170A										glun1-glun2ab_human		#N/A
	PPM2C	TGIF2	GNG3		FAM174A										glun1-glun2b_human		#N/A
	PPP1R15A	TH	GNL1		FAM186B										glun1-glun2c_human		#N/A
	PPP2R2A	THADA	GPBP1		FAM219A										glun1-glun2d_human		#N/A
	PPP2R5B	THOC1	GPM6B		FAM40A										GNA11		#N/A
	PRR3	TIPRL	GPR162		FAM53C										GNA14		#N/A
	PSK-1	TMEM147	GPR22		FAM81B										GNA15		#N/A
	PTPRU	TMEM39A	GPR3		FAXC										GNAQ		#N/A
	RAB25	TMEM59L	GPR42		FBXO34										GPD1L		#N/A
	RAI1	TNFAIP1	GPRASP2		FBXW11										GPER1		#N/A
	RBKS	TP53INP2	GRIA4		FEZF2										GPR35		#N/A
	RCE1	TRAF4	GRIN1		FFAR3										GPR88		#N/A
	RFX1	TRAP1	GRK2		FGF12										GRIA1		FGF12
	RING1	TSC22D2	GTF2F1		FGF23										GRIA2		#N/A
	RNF166	TSPAN7	GTF3C1		FGF6										GRIA3		#N/A
	RNF44	UBE2H	H4C5		FIGN										GRIA4		#N/A
	RPIP8	UCN	HAND1		FLJ10036										GRID1		#N/A
	RPL4	UMPS	HAPLN1		FLJ10276										GRID2		#N/A
	RPS29	USP48	HAS1		FLJ10460										GRIK1		#N/A
	RUSC1	VGF	HAUS2		FLJ10902										GRIK2		#N/A
	SCG2	VPS37B	HBS1L		FLJ12666										GRIK3		#N/A
	SCN3B	WFDC3	HCN4		FLJ12750										GRIK4		#N/A
	SLC18A2	WNT10A	HDX		FLJ14466										GRIK5		#N/A
	SLN	XPNPEP3	HIPK1		FLJ14871										GRIN1		#N/A
	SNF1LK	YTHDC2	HMGB4		FLJ22170										GRIN2A		#N/A
	SORT1	YWHAZ	HOOK1		FLJ25333										GRIN2B		#N/A
	SPI1	ZBTB11	HOXC4		FLJ35976										GRIN2C		#N/A
	SRPR	ZBTB37	HS3ST2		FLJ37927										GRIN2D		#N/A
	SST	ZC3H10	HS3ST3A1		FLRT3										GRIN3A		#N/A
	SUI1	ZFAND2B	HSD11B1		FLT1										GRIN3B		#N/A
	SULT4A1	ZFYVE27	HSP90AB1		FOS										GRM1		#N/A
	SUV39H2	ZIM2	ID1		FOSB										GRM5		#N/A
	THOC1	ZMYM2	IFT20		FOXD3										GSK3A		#N/A
	TJP1	ZMYND15	IFT43		FSCB										GSK3B		#N/A
	TM4SF2	ZNF184	IGF1		G3BP2										HCN1		#N/A
	TNFRSF12A	ZNF335	IGF2R		GAB2										HCN2		#N/A
	TNFRSF19	ZNF367	IKBKB		GABARAPL1										HCN3		#N/A
	TNFRSF21	ZNF516-DT	IL13		GALNT15										HCN4		#N/A
	TOP1	ZNF576	IL21R		GAPDHS										HCRT		#N/A
	TRAF4	ZNF593	IL22		GARIN1B										HTR3A		#N/A
	TRIB1		IL9		GASAL1										HTR3B		#N/A
	TRIM39		ING4		GBP5										HTR3C		#N/A
	TRIM8		INTS7		GDNF										HTR3D		#N/A
	UBE2B		IQCF1		GEM										HTR3E		#N/A
	UBE2H		IQGAP3		GGPS1										IFI6		#N/A
	UBQLN3		IRF2BPL		GLI1										IGSF11		#N/A
	UCN		IRS4		GLI1										INSYN1		#N/A
	UNQ1912		IRX4		GLOD4										INSYN2A		#N/A
	VIP		IRX6		GLT6D1										INSYN2B		#N/A
	WBSCR28		ITK		GLTP										JUP		#N/A
	WFDC3		ITM2B		GNB4										KCNA1		#N/A
	WHSC1L1		ITPRIP		GNG3										KCNA10		#N/A
	WISP1		IZUMO1		GNL1										KCNA2		#N/A
	WNT4		JUN		GPBP1										KCNA3		#N/A
	YME1L1		JUND		GPM6B										KCNA4		#N/A
	YWHAZ		KBTBD12		GPR162										KCNA5		#N/A
	ZDHHC8		KCNA5		GPR22										KCNA6		#N/A
	ZFP36L1		KCNF1		GPR3										KCNA7		#N/A
	ZNF184		KCNK1		GPR42										KCNAB2		#N/A
	ZNF216		KCNK18		GPR49										KCNB1		#N/A
	ZNF367		KCNK7		GPRASP2										KCNB2		#N/A
	ZNF593		KCNN2		GRCA										KCNC1		#N/A
			KCTD8		GRIA4										KCNC2		GRIA4
			KICS2		GRIN1										KCNC3		GRIN1
			KLF9		GRK2										KCNC4		#N/A
			KYAT1		GTF2F1										KCND1		#N/A
			LDHA		GTF3C1										KCND2		#N/A
			LEMD1		GTF3C1										kcnd2-kcnip2_human		#N/A
			LGR5		H17										KCND3		#N/A
			LIN54		H4C5										kcnd3-kcnip1_human		#N/A
			LMCD1		HAND1										KCNE1		#N/A
			LMO3		HAPLN1										KCNE1B		#N/A
			LOXL3		HAS1										KCNE2		#N/A
			LRRC57		HAUS2										kcne2-kcnh2_human		#N/A
			LRRN4CL		HBS1L										KCNE3		#N/A
			LTBP1		HCN4										KCNE4		HCN4
			MAF		HDX										KCNE5		#N/A
			MAFF		HERC1										KCNF1		#N/A
			MAG		HHIP										KCNG1		#N/A
			MAML3		HIPK1										KCNG2		#N/A
			MANEAL		HMGB4										KCNG3		#N/A
			MAOA		HOOK1										KCNG4		#N/A
			MAP1B		HOXC10										KCNH1		#N/A
			MAP1LC3A		HOXC4										KCNH2		#N/A
			MAP3K13		HS3ST2										KCNH3		#N/A
			MAP9		HS3ST3A1										KCNH4		#N/A
			MAPK10		HS6ST2										KCNH5		#N/A
			MARCHF10		HSD11B1										KCNH6		#N/A
			MBNL2		HSP90AB1										KCNH7		#N/A
			MCAM		HSPCB										KCNH8		#N/A
			MEX3D		ICA1										KCNIP1		#N/A
			MICALL1		ID1										KCNIP2		#N/A
			MID1		IFT20										KCNJ10		#N/A
			MITF		IFT43										KCNJ11		#N/A
			MKNK2		IGF1										KCNJ2		#N/A
			MLF2		IGF2R										KCNJ3		#N/A
			MMGT1		IKBKB										KCNJ5		#N/A
			MMP12		IL11										KCNJ8		#N/A
			MOB4		IL13										KCNJ9		#N/A
			MRGPRF		IL21R										KCNK1		#N/A
			MRM3		IL22										KCNK2		#N/A
			MRRF		IL9										KCNK3		#N/A
			MTSS1		ING4										KCNK4		#N/A
			MXD1		INSM1										KCNK5		#N/A
			MXRA8		INTS7										KCNK6		#N/A
			MYL6		IQCF1										KCNMA1		#N/A
			MYO7A		IQGAP3										KCNMB2		#N/A
			MYOCD		IRF2BPL										KCNMB3		#N/A
			MYOZ2		IRS4										KCNMB4		#N/A
			MYT1		IRX4										KCNN2		#N/A
			NCALD		IRX6										KCNN4		#N/A
			NCDN		ISL1										KCNQ1		#N/A
			NCK2		ITK										KCNQ2		#N/A
			NDST4		ITM2B										KCNQ3		#N/A
			NDUFA10		ITPRIP										KCNS1		#N/A
			NDUFB2		IZUMO1										KCNS2		#N/A
			NEBL		JUN										KCNS3		#N/A
			NEUROD6		JUND										KCNV1		#N/A
			NF1		KBTBD12										KCNV2		#N/A
			NFATC1		KCNA5										KCTD16		KCNA5
			NOC4L		KCNF1										KCTD7		KCNF1
			NOL4		KCNK18										KDR		#N/A
			NOVA2		KCNK7										KIF5B		#N/A
			NPPC		KCNN2										KMT2A		KCNN2
			NR2E1		KCTD8										kvlqt1-mink_human		#N/A
			NR4A2		KIAA0182										LIPA		#N/A
			NT5C1B		KIAA0913										LRRK2		#N/A
			NTS		KIAA1811										LTF		#N/A
			NUBPL		KICS2										MAPK8IP2		#N/A
			NUP214		KLF13										MAPT		#N/A
			NUP42		KLF9										MECP2		#N/A
			NUP98		KYAT1										MEF2C		#N/A
			OGDH		LDHA										MET		#N/A
			OLFM1		LEMD1										MFN1		#N/A
			OLIG2		LGR5										MLLT11		#N/A
			ORAI1		LIN54										MPP2		#N/A
			OSBPL9		LMCD1										MTLN		#N/A
			OSR1		LMO3										MTMR2		#N/A
			P2RX3		LMO4										MTNR1B		#N/A
			PACRGL		LOC127540										MTOR		#N/A
			PAFAH1B1		LOC130940										MUL1		#N/A
			PAK1		LOC283687										MYH14		#N/A
			PAK6		LOC399947										MYOC		#N/A
			PARD6A		LOXL3										NALCN		#N/A
			PBXIP1		LRRC57										nalcn_human-1		#N/A
			PCSK1		LRRN4CL										nav1.1???beta1-beta2_human		#N/A
			PCSK2		LTBP1										nav1.1???beta1-beta4_human		#N/A
			PDGFA		MAD										nav1.1???beta2-beta3_human		#N/A
			PDLIM3		MAF										nav1.1???beta3-beta4_human		#N/A
			PDP1		MAFF										nav1.2???beta1-beta2_human		#N/A
			PEG3		MAG										nav1.2???beta1-beta4_human		#N/A
			PER1		MAML3										nav1.2???beta2-beta2=3_human		#N/A
			PFAS		MANEAL										nav1.2???beta3-beta4_human		#N/A
			PHACTR3		MAOA										nav1.3???beta1-beta2_human		#N/A
			PHOX2B		MAP1B										nav1.3???beta1-beta4_human		#N/A
			PICALM		MAP1LC3A										nav1.3???beta2-beta3_human		#N/A
			PITPNC1		MAP3K13										nav1.3???beta3-beta4_human		#N/A
			PITX2		MAP9										nav1.4???beta1-beta2_human		#N/A
			PKP4		MAPK10										nav1.4???beta1-beta4_human		#N/A
			PLCD3		MAPRE1										nav1.4???beta2-beta3_human		#N/A
			PLCZ1		MARCHF10										nav1.4???beta3-beta4_human		#N/A
			PLEKHA1		MBNL1										nav1.5???beta1-beta2_human		#N/A
			PLN		MBNL2										nav1.5???beta1-beta4_human		#N/A
			PNMA3		MCAM										nav1.5???beta2-beta3_human		#N/A
			PNMA6A		MEX3D										nav1.5???beta3-beta4_human		#N/A
			PNRC1		MGC21688										nav1.6???beta1-beta2_human		#N/A
			POGK		MGC29898										nav1.6???beta1-beta4_human		#N/A
			POLR2A		MGC3047										nav1.6???beta2-beta3_human		#N/A
			PPARGC1A		MGC3794										nav1.6???beta3-beta4_human		#N/A
			PPFIBP1		MGC4308										nav1.7???beta1-beta2_human		#N/A
			PPM1A		MGC48986										nav1.7???beta1-beta2_human-1		#N/A
			PPP1R15A		MGC8685										nav1.7???beta2-beta3_human		#N/A
			PPP2CA		MICALL1										nav1.7???beta3-beta4_human		#N/A
			PPP2R2A		MID1										nav1.8???beta1-beta2_human		#N/A
			PPP2R5B		MITF										nav1.8???beta1-beta4_human		#N/A
			PPP2R5C		MKNK2										nav1.8???beta2-beta3_human		#N/A
			PRICKLE2		MLF2										nav1.8???beta3-beta4_human		#N/A
			PRR3		MLL5										nav1.9???beta1-beta2_human		#N/A
			PRSS12		MMGT1										nav1.9???beta1-beta4_human		#N/A
			PRSS27		MMP12										nav1.9???beta2-beta3_human		#N/A
			PRX		MOB4										nav1.9???beta3-beta4_human		#N/A
			PSMD3		MRGPRF										nax???beta1-beta2_human		#N/A
			PTH		MRM3										nax???beta1-beta4_human		#N/A
			PTHLH		MRRF										nax???beta2-beta3_human		#N/A
			PTPRC		MTSS1										nax???beta3-beta4_human		#N/A
			PTPRU		MXD1										NDP		#N/A
			QPCT		MXRA8										NEDD4		#N/A
			QSOX1		MYL6										NEDD4L		#N/A
			RAB11B		MYO7A										NETO1		#N/A
			RAB1A		MYOCD										NLGN1		#N/A
			RAB25		MYOZ2										NLGN2		#N/A
			RAB30		MYT1										NLGN3		#N/A
			RAD23A		NCALD										NLGN4X		#N/A
			RAD51C		NCDN										NNT		#N/A
			RAI1		NCK2										NOS1		#N/A
			RALGAPA1P1		NDEL1										NOS1AP		#N/A
			RARB		NDST4										NPAS4		#N/A
			RBKS		NDUFA10										NPFF		#N/A
			RBM18		NDUFB2										NPPA		#N/A
			RBM3		NEBL										NPR2		#N/A
			RBP5		NEUROD6										NPS		#N/A
			RCAN1		NF1										NRCAM		#N/A
			RCAN2		NFATC1										NRXN1		#N/A
			RCE1		NIFIE14										NTRK2		#N/A
			RELA		NOC4L										NTSR1		#N/A
			RELB		NOL4										NTSR2		#N/A
			RHOJ		NOVA2										NUP155		#N/A
			RIPOR1		N-PAC										OPRD1		#N/A
			RND2		NPPC										P2RX1		#N/A
			RNF11		NR2E1										P2RX2		#N/A
			RNF14		NR4A2										P2RX3		#N/A
			RNF148		NT5C1B										P2RX4		#N/A
			RNF38		NTS										P2RX5		#N/A
			RNF44		NUBPL										P2RX6		#N/A
			RNF7		NUP214										P2RX7		#N/A
			RPL41		NUP42										PANK2		#N/A
			RPRD1A		NUP98										PARK7		#N/A
			RPS29		NYD-SP18										PARP1		#N/A
			RPS2P45		OGDH										PHOX2B		#N/A
			RRAD		OLFM1										PID1		#N/A
			RUNDC3A		OLFML2A										PIEZO1		#N/A
			RUNX1		OLIG2										PIEZO2		#N/A
			RUSC1		ORAI1										PINK1		#N/A
			RUSC1-AS1		ORF1-FL49										PIP5KL1		#N/A
			SBF1		OSBPL9										PKP2		#N/A
			SCAMP5		OSR1										PLN		#N/A
			SCG2		P15RS										PMAIP1		#N/A
			SCHIP1		P2RX3										POPDC2		P2RX3
			SCN3B		PACRGL										POPDC3		#N/A
			SCP2D1		PAFAH1B1										PPA2		#N/A
			SCRT2		PAK1										PPIF		#N/A
			SDHB		PAK3										PPP2R3C		#N/A
			SELE		PAK6										PPP3CA		#N/A
			SEMA4C		PARD6A										PRDX3		#N/A
			SENP2		PBXIP1										PRELID1		#N/A
			SEPTIN4		PCSK1										PRKAR1B		#N/A
			SESN3		PCSK2										PRKCZ		#N/A
			SGIP1		PDGFA										PRKN		#N/A
			SGK2		PDLIM3										PSEN1		#N/A
			SH3BGR		PDP1										PTEN		#N/A
			SIK1		PEG3										PTK2B		#N/A
			SIPA1L2		PER1										PTPN3		#N/A
			SLC18A2		PFAS										PYCR1		#N/A
			SLC25A25		PHACTR3										RAB3GAP1		#N/A
			SLC35G3		PHOX2B										RACK1		PHOX2B
			SLC38A1		PICALM										RANGRF		#N/A
			SLC38A6		PITPN										RELN		#N/A
			SLC3A2		PITPNC1										RGS4		#N/A
			SLC44A5		PITX2										RGS7BP		#N/A
			SLK		PKD1-LIKE										RIMS1		#N/A
			SLN		PKP4										RIMS2		#N/A
			SNAP25		PLCD3										RIMS3		#N/A
			SNCAIP		PLCZ1										RIMS4		#N/A
			SNX16		PLEKHA1										RNF122		#N/A
			SPACA7		PLN										RNF207		PLN
			SPAG6		PNMA3										RTL10		#N/A
			SPAG9		PNMA6A										RYR2		#N/A
			SPATA2L		PNRC1										S1PR2		#N/A
			SPATA46		POGK										SCN10A		#N/A
			SPATA7		POLR2A										SCN11A		#N/A
			SPDYE1		PPARGC1A										SCN1A		#N/A
			SPEG		PPFIBP1										SCN1B		#N/A
			SPI1		PPM1A										SCN2A		#N/A
			SPMIP6		PPM2C										SCN2B		#N/A
			SPOCK2		PPP1R15A										SCN3A		#N/A
			SPRR1A		PPP2CA										SCN3B		#N/A
			SPRY1		PPP2R2A										SCN4A		#N/A
			SRRM4		PPP2R5B										SCN4B		#N/A
			SST		PPP2R5C										SCN5A		#N/A
			ST13		PRICKLE2										SCN7A		#N/A
			STAG2		PRR3										SCN8A		#N/A
			STARD13		PRSS12										SCN9A		#N/A
			STAT3		PRSS27										SEZ6		#N/A
			STMN4		PRX										SHANK1		#N/A
			STX5		PSK-1										SHANK3		#N/A
			SULT2B1		PSMD3										SLC1A6		#N/A
			SULT4A1		PTH										SLC1A7		#N/A
			SUV39H2		PTHLH										SLC24A4		#N/A
			SYNGR1		PTPRC										SLC25A27		#N/A
			SYNGR3		PTPRU										SLC25A33		#N/A
			TACC2		QPCT										SLC25A36		#N/A
			TAF11		QSOX1										SLC26A3		#N/A
			TAGLN		RAB11B										SLC26A5		#N/A
			TAOK2		RAB1A										SLC29A1		#N/A
			TBC1D32		RAB25										SLC34A1		#N/A
			TBL1X		RAB30										SLC39A8		#N/A
			TENT4B		RAD23A										SLC4A11		#N/A
			TES		RAD51C										SLC4A3		#N/A
			TEX14		RAI1										SLC4A4		#N/A
			TFDP2		RALGAPA1P1										SLC4A8		#N/A
			TGIF2		RARB										SLC6A4		#N/A
			TGIF2LX		RBKS										SLC8A1		#N/A
			TGIF2LY		RBM18										SLC8A2		#N/A
			TGM1		RBM3										SLC8A3		#N/A
			TH		RBP5										SLC8B1		#N/A
			THADA		RCAN1										SLC9A1		#N/A
			THOC1		RCAN2										SLMAP		#N/A
			TIPRL		RCE1										SMAD7		#N/A
			TJP1		RELA										SNCA		#N/A
			TLX3		RELB										SNTA1		#N/A
			TMEM147		RFX1										SOD1		#N/A
			TMEM39A		RHOJ										SOD2		#N/A
			TMEM59L		RING1										SPART		#N/A
			TMEM62		RIPOR1										SRC		#N/A
			TNFAIP1		RND2										SRI		#N/A
			TNFRSF19		RNF11										SSH1		#N/A
			TNFRSF21		RNF14										STOX1		#N/A
			TP53INP2		RNF148										STX1A		#N/A
			TP53TG5		RNF166										STX1B		#N/A
			TPM3		RNF38										SUMO1		#N/A
			TPPP2		RNF44										SYNE1		#N/A
			TPT1P8		RNF7										TACR1		#N/A
			TRAF4		RPIP8										TAFA4		#N/A
			TRAP1		RPL4										TBC1D24		#N/A
			TSC22D1		RPL41										TBX18		#N/A
			TSC22D2		RPRD1A										TBX5		#N/A
			TSPAN7		RPS29										TMEM108		#N/A
			TSPYL4		RPS2P45										TMEM161B		#N/A
			TTLL10		RRAD										TMEM25		#N/A
			UBAP1		RUNDC3A										TNF		#N/A
			UBE2H		RUNX1										TRDN		#N/A
			UBL4B		RUSC1										TREM2		#N/A
			UBQLN1		RUSC1-AS1										TRPC5		#N/A
			UBQLN3		SBF1										TRPM4		#N/A
			UCN		SCAMP5										TRPV1		#N/A
			UMPS		SCG2										TSPO		#N/A
			USP48		SCHIP1										TUSC2		#N/A
			VGF		SCN3B										UBB		SCN3B
			VPS37B		SCP2D1										UCN3		#N/A
			VRK3		SCRT2										UCP2		#N/A
			WBP1L		SDHB										UNC13B		#N/A
			WFDC3		SELE										URS000005CF5F_9606		#N/A
			WNT10A		SEMA4C										URS00000E5433_9606		#N/A
			XPNPEP3		SENP2										URS000019B0F7_9606		#N/A
			YTHDC2		SEPTIN4										URS00001DC04F_9606		#N/A
			YWHAZ		SESN3										URS000024463E_9606		#N/A
			ZBTB11		SGIP1										URS00004C9052_9606		#N/A
			ZBTB18		SGK2										URS00005165DA_9606		#N/A
			ZBTB37		SH3BGR										URS00005FDE70_9606		#N/A
			ZBTB4		SIK1										URS0000605E00_9606		#N/A
			ZC3H10		SIPA1L2										USP53		#N/A
			ZDHHC19		SLC18A2										VCP		#N/A
			ZFAND2B		SLC25A25										WDR1		#N/A
			ZFP36L1		SLC35G3										WNT7A		#N/A
			ZFYVE27		SLC38A1										WWP2		#N/A
			ZIM2		SLC38A6										YWHAE		#N/A
			ZKSCAN5		SLC3A2										YWHAH		#N/A
			ZMYM2		SLC44A5										ZMPSTE24		#N/A
			ZMYND15		SLK										ZMYND8		#N/A
			ZNF184		SLN												#N/A
			ZNF335		SNAP25												#N/A
			ZNF367		SNCAIP												#N/A
			ZNF516-DT		SNF1LK												#N/A
			ZNF576		SNX16												#N/A
			ZNF593		SORT1												#N/A
					SPACA7												#N/A
					SPAG6												#N/A
					SPAG9												#N/A
					SPATA2L												#N/A
					SPATA46												#N/A
					SPATA7												#N/A
					SPDYE1												#N/A
					SPEG												#N/A
					SPI1												#N/A
					SPMIP6												#N/A
					SPOCK2												#N/A
					SPRR1A												#N/A
					SPRY1												#N/A
					SRPR												#N/A
					SRRM4												#N/A
					SST												#N/A
					ST13												#N/A
					STAG2												#N/A
					STARD13												#N/A
					STAT3												#N/A
					STMN4												#N/A
					STX5												#N/A
					SUI1												#N/A
					SULT2B1												#N/A
					SULT4A1												#N/A
					SUV39H2												#N/A
					SYNGR1												#N/A
					SYNGR3												#N/A
					TACC2												#N/A
					TAF11												#N/A
					TAGLN												#N/A
					TAOK2												#N/A
					TBC1D32												#N/A
					TBL1X												#N/A
					TENT4B												#N/A
					TES												#N/A
					TEX14												#N/A
					TFDP2												#N/A
					TGIF2												#N/A
					TGIF2LX												#N/A
					TGIF2LY												#N/A
					TGM1												#N/A
					TH												#N/A
					THADA												#N/A
					THOC1												#N/A
					TIPRL												#N/A
					TJP1												#N/A
					TJP1												#N/A
					TLX3												#N/A
					TM4SF2												#N/A
					TMEM147												#N/A
					TMEM39A												#N/A
					TMEM59L												#N/A
					TMEM62												#N/A
					TNFAIP1												#N/A
					TNFRSF12A												#N/A
					TNFRSF19												#N/A
					TNFRSF21												#N/A
					TOP1												#N/A
					TP53INP2												#N/A
					TP53TG5												#N/A
					TPM3												#N/A
					TPPP2												#N/A
					TPT1P8												#N/A
					TRAF4												#N/A
					TRAP1												#N/A
					TRIB1												#N/A
					TRIM39												#N/A
					TRIM8												#N/A
					TSC22D1												#N/A
					TSC22D2												#N/A
					TSPAN7												#N/A
					TSPYL4												#N/A
					TTLL10												#N/A
					UBAP1												#N/A
					UBE2B												#N/A
					UBE2H												#N/A
					UBL4B												#N/A
					UBQLN1												#N/A
					UBQLN3												#N/A
					UCN												#N/A
					UMPS												#N/A
					UMPS												#N/A
					UNQ1912												#N/A
					USP48												#N/A
					VGF												#N/A
					VIP												#N/A
					VPS37B												#N/A
					VRK3												#N/A
					WBP1L												#N/A
					WBSCR28												#N/A
					WFDC3												#N/A
					WHSC1L1												#N/A
					WISP1												#N/A
					WNT10A												#N/A
					WNT4												#N/A
					XPNPEP3												#N/A
					YME1L1												#N/A
					YTHDC2												#N/A
					YWHAZ												#N/A
					ZBTB11												#N/A
					ZBTB18												#N/A
					ZBTB37												#N/A
					ZBTB4												#N/A
					ZC3H10												#N/A
					ZDHHC19												#N/A
					ZDHHC8												#N/A
					ZFAND2B												#N/A
					ZFP36L1												#N/A
					ZFYVE27												#N/A
					ZIM2												#N/A
					ZKSCAN5												#N/A
					ZMYM2												#N/A
					ZMYND15												#N/A
					ZNF184												#N/A
					ZNF216												#N/A
					ZNF335												#N/A
					ZNF367												#N/A
					ZNF516-DT												#N/A
					ZNF576												#N/A
					ZNF593												#N/A

### Sheet: GO_geneLists
sensory perception of pain		response to pain		regulation of membrane potential		All 3 combined
TRPV1		LPAR5		2xchrna4-3xchrnb2_human		TRPV1
SCN1A		Reln		3xchrna4-2xchrnb2_human		SCN1A
OPRM1		lpar5.S		ABAT		OPRM1
NPY1R		lpar5.L		ABCB5		NPY1R
PENK		Htr7		ABCC8		PENK
COMT		lpar5a		ABCC9		COMT
TNF		LOC100490626		ABCD1		TNF
HTR2A		Vwa1		abeta-40-42-oligomer_human		HTR2A
PNOC		Ucn		abeta-42_human		PNOC
POMK		ppk		abeta-42-oligomer_human		POMK
MRGPRX2		pain		ABL1		MRGPRX2
ANO1		W5MAK5		ACTN2		ANO1
KCNK4		PRKCG		ADCY10		KCNK4
CXCR4		Thbs4		ADORA1		CXCR4
GRM1		Mtor		ADORA2A		GRM1
EPHB1		Trpa1		ADRA1A		EPHB1
PHF24		Atat1		ADRB1		PHF24
HOXB8		Gja4		ADRB2		HOXB8
IAPP		Nmur2		AGT		IAPP
KCND2		Slc6a2		AKAP6		KCND2
HOXD1		Col6a1		AKAP7		HOXD1
P2RX7		Osm		AKAP9		P2RX7
CCR2		Dbh		AKT1		CCR2
MECP2		P2rx2		ALB		MECP2
TAC4		Comt		ANK2		TAC4
OPRL1		Grin2b		ANK3		OPRL1
PROK2		Grik1		APP		PROK2
CDK5		Cacna1b		ARL6IP5		CDK5
MME		Trpv1		ARRB2		MME
NTSR1		Ntrk1		ASIC1		NTSR1
MAPK3		Adam11		ASIC2		MAPK3
MMP24		Cntnap2		ATP1A1		MMP24
NLGN2		Scn10a		ATP1A2		NLGN2
SCN11A		Scn11a		ATP1A3		SCN11A
NR2F6		Scn3a		ATP1A4		NR2F6
ASIC3		Gria1		ATP1B1		ASIC3
TAC1		Tacr1		ATP1B2		TAC1
ADORA1		P2rx4		ATP1B3		ADORA1
PRDM12		P2rx3		ATP2A2		PRDM12
RETREG1		Aqp9		ATP5IF1		RETREG1
DISC1		Cacna1a		B2M		DISC1
OPRK1		Crhr1		BAD		OPRK1
NTRK1		Gch1		BAIAP2		NTRK1
KCNA2		Runx1		BAK1		KCNA2
FYN		Capn2		BAX		FYN
NDN		Cacna1e		BBS10		NDN
CHRNA4		Tspo		BCL2		CHRNA4
AQP1		Calca		BCL2L1		AQP1
ALOXE3		Akt1		BCO2		ALOXE3
TMEM120A		Pirt		BEGAIN		TMEM120A
GIP		Thbs1		BEST2		GIP
BACE1		EDNRB		BID		BACE1
MC1R		TAC1		BIN1		MC1R
LXN		RET		BNIP3		LXN
P2RX4		CRH		BNIP3L		P2RX4
SCN9A		SCN9A		BOK		SCN9A
GRIN2A		Tbh		BVES		GRIN2A
CCL2		Kcnip3		CACNA1C		CCL2
CHRNB2		Git2		CACNA1D		CHRNB2
KCNA1		Mir154		CACNA1G		KCNA1
PTGES		mKALRN/iso:kal7-specific		CACNA1H		PTGES
ITGA2		mCALCA/iso:CGRP1		CACNA1I		ITGA2
CALCA		Dh44		CACNA2D1		CALCA
CXCL12		amn		CACNB2		CXCL12
TRPA1		nob		CACNB3		TRPA1
NIPSNAP1				CACNB4		NIPSNAP1
				CACNG2		LPAR5
				CALM1		Reln
				CALM3		lpar5.S
				CAMK2D		lpar5.L
				CASQ2		Htr7
				CASR		lpar5a
				CAV1		LOC100490626
				CAV3		Vwa1
				CBLN1		Ucn
				CCN6		ppk
				CD36		pain
				CDK5		W5MAK5
				CDKN2A		PRKCG
				CELF4		Thbs4
				CFTR		Mtor
				CHCHD10		Atat1
				CHRFAM7A		Gja4
				CHRM1		Nmur2
				CHRNA1		Slc6a2
				chrna1-chrne_human		Col6a1
				chrna1-chrng_human		Osm
				CHRNA10		Dbh
				CHRNA2		P2rx2
				chrna2-chrnb2_human		Grin2b
				chrna2-chrnb4_human		Grik1
				CHRNA3		Cacna1b
				chrna3-chrna5-chrnb2_human		Adam11
				chrna3-chrna5-chrnb4_human		Cntnap2
				chrna3-chrna6-chrnb2-chrnb3_human		Scn10a
				chrna3-chrna6-chrnb4_human		Scn3a
				chrna3-chrnb2_human		Gria1
				chrna3-chrnb4_human		Tacr1
				CHRNA4		P2rx3
				chrna4-chrna5-chrnb2_human		Aqp9
				chrna4-chrnb4_human		Cacna1a
				CHRNA5		Crhr1
				CHRNA6		Gch1
				CHRNA7		Runx1
				chrna7_human		Capn2
				chrna7-beta2_human		Cacna1e
				CHRNA9		Tspo
				chrna9_human		Akt1
				chrna9-chrna10_human		Pirt
				CHRNB1		Thbs1
				CHRNB2		EDNRB
				CHRNB3		RET
				CHRNB4		CRH
				CHRND		Tbh
				CHRNE		Kcnip3
				CHRNG		Git2
				CLCN1		Mir154
				CLCN2		mKALRN/iso:kal7-specific
				CLDN19		mCALCA/iso:CGRP1
				CLIC1		Dh44
				CLN3		amn
				CNGB1		nob
				CNR1		2xchrna4-3xchrnb2_human
				CNR2		3xchrna4-2xchrnb2_human
				CNTNAP1		ABAT
				COL6A1		ABCB5
				CRTC1		ABCC8
				CTNNA3		ABCC9
				CTNS		ABCD1
				CUX2		abeta-40-42-oligomer_human
				CXADR		abeta-42_human
				DCN		abeta-42-oligomer_human
				DLD		ABL1
				DLG1		ACTN2
				DLG4		ADCY10
				DMD		ADORA2A
				DMPK		ADRA1A
				DRD1		ADRB1
				DRD2		ADRB2
				DRD4		AGT
				DSC2		AKAP6
				DSG2		AKAP7
				DSP		AKAP9
				DVL1		ALB
				EDN1		ANK2
				EHD3		ANK3
				EIF4A3		APP
				FGF12		ARL6IP5
				FGF13		ARRB2
				FHL1		ASIC1
				FKBP1B		ASIC2
				FLNA		ATP1A1
				FMR1		ATP1A2
				FXYD1		ATP1A3
				FZD9		ATP1A4
				GABBR1		ATP1B1
				GABRA1		ATP1B2
				GABRA2		ATP1B3
				GABRA3		ATP2A2
				GABRA4		ATP5IF1
				GABRA5		B2M
				GABRA6		BAD
				GABRB1		BAIAP2
				GABRB2		BAK1
				GABRB3		BAX
				GABRD		BBS10
				GABRE		BCL2
				GABRG1		BCL2L1
				GABRG2		BCO2
				GABRG3		BEGAIN
				GABRP		BEST2
				GABRQ		BID
				GABRR1		BIN1
				GABRR2		BNIP3
				GABRR3		BNIP3L
				GBA1		BOK
				GCLC		BVES
				GCLM		CACNA1C
				GHRL		CACNA1D
				GJA1		CACNA1G
				GJA5		CACNA1H
				GJC1		CACNA1I
				GJD2		CACNA2D1
				GLRA1		CACNB2
				glra1-glrb_human		CACNB3
				glra1-glrb_human-1		CACNB4
				GLRA2		CACNG2
				GLRA3		CALM1
				glra3-glrb_human		CALM3
				GLRB		CAMK2D
				GLRX		CASQ2
				gluk1-gluk1_human-1		CASR
				gluk1-gluk2_human-1		CAV1
				gluk2_human-1		CAV3
				glun1-glun2a_human		CBLN1
				glun1-glun2ab_human		CCN6
				glun1-glun2b_human		CD36
				glun1-glun2c_human		CDKN2A
				glun1-glun2d_human		CELF4
				GNA11		CFTR
				GNA14		CHCHD10
				GNA15		CHRFAM7A
				GNAQ		CHRM1
				GPD1L		CHRNA1
				GPER1		chrna1-chrne_human
				GPR35		chrna1-chrng_human
				GPR88		CHRNA10
				GRIA1		CHRNA2
				GRIA2		chrna2-chrnb2_human
				GRIA3		chrna2-chrnb4_human
				GRIA4		CHRNA3
				GRID1		chrna3-chrna5-chrnb2_human
				GRID2		chrna3-chrna5-chrnb4_human
				GRIK1		chrna3-chrna6-chrnb2-chrnb3_human
				GRIK2		chrna3-chrna6-chrnb4_human
				GRIK3		chrna3-chrnb2_human
				GRIK4		chrna3-chrnb4_human
				GRIK5		chrna4-chrna5-chrnb2_human
				GRIN1		chrna4-chrnb4_human
				GRIN2A		CHRNA5
				GRIN2B		CHRNA6
				GRIN2C		CHRNA7
				GRIN2D		chrna7_human
				GRIN3A		chrna7-beta2_human
				GRIN3B		CHRNA9
				GRM1		chrna9_human
				GRM5		chrna9-chrna10_human
				GSK3A		CHRNB1
				GSK3B		CHRNB3
				HCN1		CHRNB4
				HCN2		CHRND
				HCN3		CHRNE
				HCN4		CHRNG
				HCRT		CLCN1
				HTR3A		CLCN2
				HTR3B		CLDN19
				HTR3C		CLIC1
				HTR3D		CLN3
				HTR3E		CNGB1
				IFI6		CNR1
				IGSF11		CNR2
				INSYN1		CNTNAP1
				INSYN2A		CRTC1
				INSYN2B		CTNNA3
				JUP		CTNS
				KCNA1		CUX2
				KCNA10		CXADR
				KCNA2		DCN
				KCNA3		DLD
				KCNA4		DLG1
				KCNA5		DLG4
				KCNA6		DMD
				KCNA7		DMPK
				KCNAB2		DRD1
				KCNB1		DRD2
				KCNB2		DRD4
				KCNC1		DSC2
				KCNC2		DSG2
				KCNC3		DSP
				KCNC4		DVL1
				KCND1		EDN1
				KCND2		EHD3
				kcnd2-kcnip2_human		EIF4A3
				KCND3		FGF12
				kcnd3-kcnip1_human		FGF13
				KCNE1		FHL1
				KCNE1B		FKBP1B
				KCNE2		FLNA
				kcne2-kcnh2_human		FMR1
				KCNE3		FXYD1
				KCNE4		FZD9
				KCNE5		GABBR1
				KCNF1		GABRA1
				KCNG1		GABRA2
				KCNG2		GABRA3
				KCNG3		GABRA4
				KCNG4		GABRA5
				KCNH1		GABRA6
				KCNH2		GABRB1
				KCNH3		GABRB2
				KCNH4		GABRB3
				KCNH5		GABRD
				KCNH6		GABRE
				KCNH7		GABRG1
				KCNH8		GABRG2
				KCNIP1		GABRG3
				KCNIP2		GABRP
				KCNJ10		GABRQ
				KCNJ11		GABRR1
				KCNJ2		GABRR2
				KCNJ3		GABRR3
				KCNJ5		GBA1
				KCNJ8		GCLC
				KCNJ9		GCLM
				KCNK1		GHRL
				KCNK2		GJA1
				KCNK3		GJA5
				KCNK4		GJC1
				KCNK5		GJD2
				KCNK6		GLRA1
				KCNMA1		glra1-glrb_human
				KCNMB2		glra1-glrb_human-1
				KCNMB3		GLRA2
				KCNMB4		GLRA3
				KCNN2		glra3-glrb_human
				KCNN4		GLRB
				KCNQ1		GLRX
				KCNQ2		gluk1-gluk1_human-1
				KCNQ3		gluk1-gluk2_human-1
				KCNS1		gluk2_human-1
				KCNS2		glun1-glun2a_human
				KCNS3		glun1-glun2ab_human
				KCNV1		glun1-glun2b_human
				KCNV2		glun1-glun2c_human
				KCTD16		glun1-glun2d_human
				KCTD7		GNA11
				KDR		GNA14
				KIF5B		GNA15
				KMT2A		GNAQ
				kvlqt1-mink_human		GPD1L
				LIPA		GPER1
				LRRK2		GPR35
				LTF		GPR88
				MAPK8IP2		GRIA2
				MAPT		GRIA3
				MECP2		GRIA4
				MEF2C		GRID1
				MET		GRID2
				MFN1		GRIK2
				MLLT11		GRIK3
				MPP2		GRIK4
				MTLN		GRIK5
				MTMR2		GRIN1
				MTNR1B		GRIN2C
				MTOR		GRIN2D
				MUL1		GRIN3A
				MYH14		GRIN3B
				MYOC		GRM5
				NALCN		GSK3A
				nalcn_human-1		GSK3B
				nav1.1???beta1-beta2_human		HCN1
				nav1.1???beta1-beta4_human		HCN2
				nav1.1???beta2-beta3_human		HCN3
				nav1.1???beta3-beta4_human		HCN4
				nav1.2???beta1-beta2_human		HCRT
				nav1.2???beta1-beta4_human		HTR3A
				nav1.2???beta2-beta2=3_human		HTR3B
				nav1.2???beta3-beta4_human		HTR3C
				nav1.3???beta1-beta2_human		HTR3D
				nav1.3???beta1-beta4_human		HTR3E
				nav1.3???beta2-beta3_human		IFI6
				nav1.3???beta3-beta4_human		IGSF11
				nav1.4???beta1-beta2_human		INSYN1
				nav1.4???beta1-beta4_human		INSYN2A
				nav1.4???beta2-beta3_human		INSYN2B
				nav1.4???beta3-beta4_human		JUP
				nav1.5???beta1-beta2_human		KCNA10
				nav1.5???beta1-beta4_human		KCNA3
				nav1.5???beta2-beta3_human		KCNA4
				nav1.5???beta3-beta4_human		KCNA5
				nav1.6???beta1-beta2_human		KCNA6
				nav1.6???beta1-beta4_human		KCNA7
				nav1.6???beta2-beta3_human		KCNAB2
				nav1.6???beta3-beta4_human		KCNB1
				nav1.7???beta1-beta2_human		KCNB2
				nav1.7???beta1-beta2_human-1		KCNC1
				nav1.7???beta2-beta3_human		KCNC2
				nav1.7???beta3-beta4_human		KCNC3
				nav1.8???beta1-beta2_human		KCNC4
				nav1.8???beta1-beta4_human		KCND1
				nav1.8???beta2-beta3_human		kcnd2-kcnip2_human
				nav1.8???beta3-beta4_human		KCND3
				nav1.9???beta1-beta2_human		kcnd3-kcnip1_human
				nav1.9???beta1-beta4_human		KCNE1
				nav1.9???beta2-beta3_human		KCNE1B
				nav1.9???beta3-beta4_human		KCNE2
				nax???beta1-beta2_human		kcne2-kcnh2_human
				nax???beta1-beta4_human		KCNE3
				nax???beta2-beta3_human		KCNE4
				nax???beta3-beta4_human		KCNE5
				NDP		KCNF1
				NEDD4		KCNG1
				NEDD4L		KCNG2
				NETO1		KCNG3
				NLGN1		KCNG4
				NLGN2		KCNH1
				NLGN3		KCNH2
				NLGN4X		KCNH3
				NNT		KCNH4
				NOS1		KCNH5
				NOS1AP		KCNH6
				NPAS4		KCNH7
				NPFF		KCNH8
				NPPA		KCNIP1
				NPR2		KCNIP2
				NPS		KCNJ10
				NRCAM		KCNJ11
				NRXN1		KCNJ2
				NTRK2		KCNJ3
				NTSR1		KCNJ5
				NTSR2		KCNJ8
				NUP155		KCNJ9
				OPRD1		KCNK1
				P2RX1		KCNK2
				P2RX2		KCNK3
				P2RX3		KCNK5
				P2RX4		KCNK6
				P2RX5		KCNMA1
				P2RX6		KCNMB2
				P2RX7		KCNMB3
				PANK2		KCNMB4
				PARK7		KCNN2
				PARP1		KCNN4
				PHOX2B		KCNQ1
				PID1		KCNQ2
				PIEZO1		KCNQ3
				PIEZO2		KCNS1
				PINK1		KCNS2
				PIP5KL1		KCNS3
				PKP2		KCNV1
				PLN		KCNV2
				PMAIP1		KCTD16
				POPDC2		KCTD7
				POPDC3		KDR
				PPA2		KIF5B
				PPIF		KMT2A
				PPP2R3C		kvlqt1-mink_human
				PPP3CA		LIPA
				PRDX3		LRRK2
				PRELID1		LTF
				PRKAR1B		MAPK8IP2
				PRKCZ		MAPT
				PRKN		MEF2C
				PSEN1		MET
				PTEN		MFN1
				PTK2B		MLLT11
				PTPN3		MPP2
				PYCR1		MTLN
				RAB3GAP1		MTMR2
				RACK1		MTNR1B
				RANGRF		MUL1
				RELN		MYH14
				RGS4		MYOC
				RGS7BP		NALCN
				RIMS1		nalcn_human-1
				RIMS2		nav1.1???beta1-beta2_human
				RIMS3		nav1.1???beta1-beta4_human
				RIMS4		nav1.1???beta2-beta3_human
				RNF122		nav1.1???beta3-beta4_human
				RNF207		nav1.2???beta1-beta2_human
				RTL10		nav1.2???beta1-beta4_human
				RYR2		nav1.2???beta2-beta2=3_human
				S1PR2		nav1.2???beta3-beta4_human
				SCN10A		nav1.3???beta1-beta2_human
				SCN11A		nav1.3???beta1-beta4_human
				SCN1A		nav1.3???beta2-beta3_human
				SCN1B		nav1.3???beta3-beta4_human
				SCN2A		nav1.4???beta1-beta2_human
				SCN2B		nav1.4???beta1-beta4_human
				SCN3A		nav1.4???beta2-beta3_human
				SCN3B		nav1.4???beta3-beta4_human
				SCN4A		nav1.5???beta1-beta2_human
				SCN4B		nav1.5???beta1-beta4_human
				SCN5A		nav1.5???beta2-beta3_human
				SCN7A		nav1.5???beta3-beta4_human
				SCN8A		nav1.6???beta1-beta2_human
				SCN9A		nav1.6???beta1-beta4_human
				SEZ6		nav1.6???beta2-beta3_human
				SHANK1		nav1.6???beta3-beta4_human
				SHANK3		nav1.7???beta1-beta2_human
				SLC1A6		nav1.7???beta1-beta2_human-1
				SLC1A7		nav1.7???beta2-beta3_human
				SLC24A4		nav1.7???beta3-beta4_human
				SLC25A27		nav1.8???beta1-beta2_human
				SLC25A33		nav1.8???beta1-beta4_human
				SLC25A36		nav1.8???beta2-beta3_human
				SLC26A3		nav1.8???beta3-beta4_human
				SLC26A5		nav1.9???beta1-beta2_human
				SLC29A1		nav1.9???beta1-beta4_human
				SLC34A1		nav1.9???beta2-beta3_human
				SLC39A8		nav1.9???beta3-beta4_human
				SLC4A11		nax???beta1-beta2_human
				SLC4A3		nax???beta1-beta4_human
				SLC4A4		nax???beta2-beta3_human
				SLC4A8		nax???beta3-beta4_human
				SLC6A4		NDP
				SLC8A1		NEDD4
				SLC8A2		NEDD4L
				SLC8A3		NETO1
				SLC8B1		NLGN1
				SLC9A1		NLGN3
				SLMAP		NLGN4X
				SMAD7		NNT
				SNCA		NOS1
				SNTA1		NOS1AP
				SOD1		NPAS4
				SOD2		NPFF
				SPART		NPPA
				SRC		NPR2
				SRI		NPS
				SSH1		NRCAM
				STOX1		NRXN1
				STX1A		NTRK2
				STX1B		NTSR2
				SUMO1		NUP155
				SYNE1		OPRD1
				TACR1		P2RX1
				TAFA4		P2RX5
				TBC1D24		P2RX6
				TBX18		PANK2
				TBX5		PARK7
				TMEM108		PARP1
				TMEM161B		PHOX2B
				TMEM25		PID1
				TNF		PIEZO1
				TRDN		PIEZO2
				TREM2		PINK1
				TRPC5		PIP5KL1
				TRPM4		PKP2
				TRPV1		PLN
				TSPO		PMAIP1
				TUSC2		POPDC2
				UBB		POPDC3
				UCN3		PPA2
				UCP2		PPIF
				UNC13B		PPP2R3C
				URS000005CF5F_9606		PPP3CA
				URS00000E5433_9606		PRDX3
				URS000019B0F7_9606		PRELID1
				URS00001DC04F_9606		PRKAR1B
				URS000024463E_9606		PRKCZ
				URS00004C9052_9606		PRKN
				URS00005165DA_9606		PSEN1
				URS00005FDE70_9606		PTEN
				URS0000605E00_9606		PTK2B
				USP53		PTPN3
				VCP		PYCR1
				WDR1		RAB3GAP1
				WNT7A		RACK1
				WWP2		RANGRF
				YWHAE		RGS4
				YWHAH		RGS7BP
				ZMPSTE24		RIMS1
				ZMYND8		RIMS2
						RIMS3
						RIMS4
						RNF122
						RNF207
						RTL10
						RYR2
						S1PR2
						SCN1B
						SCN2A
						SCN2B
						SCN3B
						SCN4A
						SCN4B
						SCN5A
						SCN7A
						SCN8A
						SEZ6
						SHANK1
						SHANK3
						SLC1A6
						SLC1A7
						SLC24A4
						SLC25A27
						SLC25A33
						SLC25A36
						SLC26A3
						SLC26A5
						SLC29A1
						SLC34A1
						SLC39A8
						SLC4A11
						SLC4A3
						SLC4A4
						SLC4A8
						SLC6A4
						SLC8A1
						SLC8A2
						SLC8A3
						SLC8B1
						SLC9A1
						SLMAP
						SMAD7
						SNCA
						SNTA1
						SOD1
						SOD2
						SPART
						SRC
						SRI
						SSH1
						STOX1
						STX1A
						STX1B
						SUMO1
						SYNE1
						TAFA4
						TBC1D24
						TBX18
						TBX5
						TMEM108
						TMEM161B
						TMEM25
						TRDN
						TREM2
						TRPC5
						TRPM4
						TUSC2
						UBB
						UCN3
						UCP2
						UNC13B
						URS000005CF5F_9606
						URS00000E5433_9606
						URS000019B0F7_9606
						URS00001DC04F_9606
						URS000024463E_9606
						URS00004C9052_9606
						URS00005165DA_9606
						URS00005FDE70_9606
						URS0000605E00_9606
						USP53
						VCP
						WDR1
						WNT7A
						WWP2
						YWHAE
						YWHAH
						ZMPSTE24
						ZMYND8

### Sheet: hits
ATF3-Binding Sites		Relevant GO annotations
Genes	# sites	regulation of membrane potential	response to pain	sensory perception of pain
ADAM11	2		YES
CALCA	1		YES	YES
BNIP3L	3	YES
CACNA1G	2	YES
CALM1	1	YES
CAMK2D	2	YES
CFTR	1	YES
FGF12	1	YES
GRIA4	1	YES
GRIN1	1	YES
HCN4	1	YES
KCNA5	2	YES
KCNF1	2	YES
KCNN2	2	YES
P2RX3	1	YES
PHOX2B	2	YES
PLN	1	YES
SCN3B	2	YES

### Sheet: URLs
https://www.gsea-msigdb.org/gsea/msigdb/human/genesets.jsp?collection=TFT
https://www.gsea-msigdb.org/gsea/msigdb/human/geneset/ATF3_Q6.html
https://www.gsea-msigdb.org/gsea/msigdb/human/geneset/TGACGTCA_ATF3_Q6.html
https://www.gsea-msigdb.org/gsea/msigdb/human/geneset/TGAYRTCA_ATF3_Q6.html
